# Systematic exploration of domain assortments in NOD-like receptors uncovers two types of NACHT domains in *Sordariales* fungi

**DOI:** 10.1101/2024.11.26.625400

**Authors:** Lucas Bonometti, Florian Charriat, Noah Hensen, Silvia Miñana-Posada, Hanna Johannesson, Pierre Gladieux

**Affiliations:** Plant Health Institute Montpellier, University of Montpellier, INRAE, CIRAD, IRD, Institut Agro, Montpellier, France; Department of Ecology, Environment and Plant Sciences, Stockholm University, SE-106 91 Stockholm, Sweden; The Royal Swedish Academy of Sciences, Lilla Frescativägen 4A, 114 18 Stockholm, Sweden

## Abstract

**Background:** Fungi have NOD-Like receptors (NLRs), analogous to the innate immune receptors found in animals, plants and bacteria. Fungal NLRs are characterized by a great variability of domain organizations, but the identity of the nucleotide-binding domains, the genomic localization, and the factors associated with variation in the composition of repertoires of fungal NLRs are not yet fully understood. To better understand the variability of fungal NLR repertoires and the underlying determinants, we conducted a thorough analysis of genome data from the ascomycete order *Sordariales*.

**Results:** Using similarity searches based on hidden Markov models profiles for canonical N-terminal, nucleotide-binding, or C-terminal domains, we characterized 4613 NLRs in 82 *Sordariales* taxa. By examining the Helical Third section of the nucleotide-binding domains, we substantially improved their annotation. We demonstrated that fungi have NACHT domains of both NAIP-like and TLP1-like types, similar to animals. We found that the number of NLR genes was highly variable among *Sordariales* families, and independent of the stringency of defense mechanisms against genomic repeat elements. NLRs were organized in clusters in the majority of taxa, and the strong correlation between the number of NLRs and the number of NLR clusters suggested that organizing in clusters may contribute to repertoire diversification.

**Conclusions:** Our work highlights the similarity of fungal and animal NLRs in terms of nucleotide-binding domain types, and between fungal and plant NLRs in terms of genomic organization in clusters. Our findings will aid in the comparative analysis of the patterns and processes of diversification of NLR repertoires in various lineages of fungi and between the different kingdoms and domains of life.
