## Supplementary material for "Systematic exploration of domain assortments in NOD-like receptors uncovers two types of NACHT domains in *Sordariales* fungi": Table S1

### Sheet: S1
Table S1. Eighty-two Sordariales genomes and two outgroup genomes included in the study, with their taxonomic classification, isolate metadata, genome features, number of NLR genes, number of NLR clusters, and number of clustered NLRs.
ID	Family	Family (sensu Wang et al. 2019c)	Genus	Species	OtherID	Origin	Year of sampling	Substrate	Population	Total length	N50	L50	# contigs	# contigs > 500bp	Largest contig	GC (%)	Busco Score (%)	# of genes	Repeat %	Bimodal Distribution (y/n)	RIP Affected Area (%)	# NLRs	# clusters	# clustered NLRs
achmac-1	Chaetomiaceae	Chaetomiaceae	Achaetomium	macrosporum	CBS 532.94	Japan	1994	mangrove mud	NA	34395789	69445	127	16019	1425	412163	55.935	97.3	10837	5.96	0	1.31	73	NA	NA
achstr-1	Chaetomiaceae	Chaetomiaceae	Achaetomium	strumarium	CBS333.67	India	1958	soil	NA	32422668	4525054	3	8	8	7658812	55.651	98	10185	7.31	0	1.44	56	8	17
apoper-1	Naviculisporaceae	Lasiosphaeriaceae	Apodospora	peruviana	CBS118394	Australia	1997	dung of wombat	NA	42017045	4735592	4	36	36	9304246	52.914	98.1	13445	2.58	0	0.13	112	13	28
arnari-1	Podosporaceae	Podosporaceae	Arnium	arizonense	ATCC24308	France	unknown	sheep dung	NA	39679862	28682	416	12694	2481	199245	49.969	93.2	10372	4.7	0	0.98	51	NA	NA
bombom-1	Bombardiaceae	Lasiosphaeriaceae	Bombardia	bombarda	SMH 3391-2	USA	1997	log, cut end & branches (substrate site: 65cm; microlocality: on ground; lifezone: temperate)	NA	38597794	9882582	2	20	20	10136985	52.735	96.8	12102	4.63	1	1.77	70	7	15
canare-1	Chaetomiaceae	Chaetomiaceae	Canariomyces	arenarius	CBS508.74	Egypt	1978	desert soil	NA	30991681	820646	11	69	69	2828727	54.809	97.9	10954	1.58	0	0.06	71	NA	NA
cercau-1	Schizotheciaceae	Lasiosphaeriaceae	Cercophora	caudata	CBS606.72	Netherlands	1972	soil	NA	41294634	6125736	3	11	11	8772197	55.040	97.5	14552	2.91	1	1.04	137	15	35
cernew-1	Schizotheciaceae	Lasiosphaeriaceae	Cercophora	newfieldiana	SMH 2532-1	USA	1996	wood fragment (microlocality: on ground; lifezone: temperate)	NA	39838444	5353116	3	7	7	9517725	55.483	97.4	14520	2.83	1	1.1	126	15	32
cersco-1	Bombardiaceae	Lasiosphaeriaceae	Cercophora	scortea	SMH 4131-1	USA	1999	branch (lifezone: temperate); from notes: On dead hardwood branch, 1B/2B, 1”dia, fbs on decorticated wood, collected in bottomland forest	NA	40165273	5948779	3	9	9	9498754	53.480	98	11779	2.79	1	3.63	91	9	18
chacoc-1	Chaetomiaceae	Chaetomiaceae	Chaetomium	cochliodes	CCMF-232	Czech Republic	2015	soil	NA	34745808	14119	704	6036	4139	109425	55.988	82.8	13027	3.12	0	1.46	126	NA	NA
chafim-1	Chaetomiaceae	Chaetomiaceae	Chaetomium	fimeti	CBS168.71	Canada	1957	decaying hay	NA	35321551	4606982	4	24	24	5504706	56.222	97.4	11448	7.93	1	2.66	84	10	21
chalep-1	Chaetomiaceae	Chaetomiaceae	Chaetomidium	leptoderma	CBS 538.74	England	1953	soil	NA	32626450	114087	89	4878	877	635521	56.783	97.8	10628	4.08	1	2.37	63	NA	NA
chathe-1	Chaetomiaceae	Chaetomiaceae	Chaetomium	thermophilum	DSM1495	UK	1948	wheat straw compost	NA	28322806	2849635	4	21	21	6909506	52.592	93.1	7066	3.6	0	0.02	28	2	5
corina-1	Chaetomiaceae	Chaetomiaceae	Corynascella	inaequalis	CBS 284.82	Spain	1982	soil	NA	39990847	121874	93	29097	1399	775300	56.556	97.9	11792	15.08	1	18.58	75	NA	NA
cornov-1	Chaetomiaceae	Chaetomiaceae	Corynascus	novoguineensis	CBS 359.72	Papua New Guinea	1972	soil	NA	33143044	201792	47	6987	591	881026	54.192	97.7	9469	6.05	0	3.66	84	NA	NA
corsep-1	Chaetomiaceae	Chaetomiaceae	Corynascus	sepedonium	CBS 632.67	Russia	1967	unknown	NA	31812524	1154141	8	72	72	2708432	54.037	98	9392	3.99	0	0.06	108	19	38
crahot-1	Chaetomiaceae	Chaetomiaceae	Crassicarpon	hotsonii	CBS398.93	Sweden	1993	surface of heated compost	NA	31687234	3539148	4	168	168	5722532	54.285	95.7	8772	4.35	0	0.13	36	3	6
crathe-1	Chaetomiaceae	Chaetomiaceae	Crassicarpon	thermophilum	CBS405.69	USA	1969	mushroom compost	NA	29260341	806725	9	248	248	2799947	56.950	90.6	8935	8.41	0	7.19	10	NA	NA
dicfun-1	Chaetomiaceae	Chaetomiaceae	Dichotomopilus	funicola	CBS 141.50	Belgium	1950	bleached fibre of Linum sp.	NA	32936627	427668	22	1690	205	1395610	54.697	97.3	9969	3.69	0	1.47	75	NA	NA
eutlat-1	Outgroup	Outgroup	Eutypa	lata	UCR-EL1	USA	2011	margin of a grapevine (Vitis vinifera cv. “Cremson”) wood canker	NA	54005819	68281	239	2334	2014	264153	46.577	79.9	11685				NA	NA	NA
gelunc-1	Sordariaceae	Sordariaceae	Neurospora	sp.	FGSC6877	India	unknown	burned bamboo	NA	38131013	152004	75	908	814	547143	52.408	97.2	10159	5.64	0	0.07	96	NA	NA
lashir-1	Lasiosphaeridaceae	Lasiosphaeriaceae	Lasiosphaeris	hirsuta	SMH 4607-1	unknown	2001	log (substrate: log; substrate zone: 7cm; microlocality: on ground; decay class: 1c/2c; vegetation: mostly beech, sycamore, ash, oak, horsechestnut, dead elm))	NA	44448086	5892575	4	14	14	8898305	53.889	97.9	14131	7.94	1	4.69	131	12	25
lashis-1	Lasiosphaeridaceae	Lasiosphaeriaceae	Lasiosphaeris	hispida	CBS955.72	Germany	2015	decaying wood	NA	48441159	6086892	4	24	24	8973504	54.031	98.3	14680	9.34	0	0.34	143	24	55
lasmin-1	Lasiosphaeriaceae	Lasiosphaeriaceae	Lasiosphaeria	miniovina	SMH 2392-1A	Costa Rica	1996	branch (substrate size : 10 cm ; microlocality: <1 cm ab. ground; substrate preference: wb; decay class: 1b/2b; lifezone: tropical)	NA	49418628	6400557	4	10	10	7993327	54.918	97.3	14970	8.71	0	0.07	148	17	37
lasovi-1	Lasiosphaeriaceae	Lasiosphaeriaceae	Lasiosphaeria	ovina	CBS958.72	Germany	1972	Fagus sylvatica decaying wood	NA	51771160	5987086	4	36	36	9163860	54.687	97.5	14921	9.24	1	4.63	162	17	38
lolmin-1	Outgroup	Outgroup	Lollipopaia	minuta	CBS 116597	Thailand	1998	decaying branch on the ground	NA	37418398	212759	51	380	380	731565	55.401	97.2	11996				NA	NA	NA
madmyc-1	Chaetomiaceae	Chaetomiaceae	Madurella	mycetomatis	GCA_001275765.2	Sudan	1999	human mycetoma (infection)	NA	36704944	81844	144	804	804	582697	54.862	89.1	10707	6.64	1	3.39	108	NA	NA
mycthe-1	Chaetomiaceae	Chaetomiaceae	Mycothermus	thermophilus	CBS625.91	USA	1991	chicken nest straw	NA	29324843	4229024	3	25	25	5623125	55.937	97.7	10961	2.15	0	0.3	41	3	6
neuafr-1	Sordariaceae	Sordariaceae	Neurospora	africana	FGSC1740	Nigeria	unknown	soil	NA	36078373	159715	66	1978	1363	588491	52.111	94.7	9442	4.46	1	3.52	34	NA	NA
neuala-1	Sordariaceae	Sordariaceae	Neurospora	sp.Alask	FGSC26577	USA	2013	forest soil	NA	53097980	512974	32	334	300	1892785	45.559	98.7	9905	25.26	1	29.27	36	NA	NA
neucer-01	Sordariaceae	Sordariaceae	Neurospora	cerealis	FGSC26651	USA	2013	forest soil	NA	39291397	947778	13	88	80	3255972	51.573	98.6	9862	6.04	1	5.99	46	NA	NA
neucra-01	Sordariaceae	Sordariaceae	Neurospora	crassa	OR74A	unknown	unknown	unknown	Clade A	41037538	6000761	3	20	20	9798893	48.253	99.2	10785	14.24	1	16.16	16	0	0
neucra-02	Sordariaceae	Sordariaceae	Neurospora	crassa	FGSC4830	Ivory Coast	unknown	burnt plant material	Clade B	37056930	2335974	6	93	93	4650884	50.692	97.5	10586	4.81	1	5.57	16	0	0
neucra-03	Sordariaceae	Sordariaceae	Neurospora	crassa	D103	India	unknown	burnt plant material	Clade C	40248786	86864	141	1279	803	349317	48.412	97.4	8862	11.3	1	14.2	15	NA	NA
neudis4-001b	Sordariaceae	Sordariaceae	Neurospora	discreta PS4B	FGSC8579	USA		unknown	PS4B	37801234	5156816	3	22	22	9197704	49.411	95.4	9704	10.08	1	9.76	11	0	0
neudis4-112a	Sordariaceae	Sordariaceae	Neurospora	discreta PS4A	FGSC9948	Papua New Guinea	unknown	burnt plant material	PS4A	38181392	60525	190	13630	1105	338100	49.366	96	8603	10.75	1	11.08	14	NA	NA
neudis5-1	Sordariaceae	Sordariaceae	Neurospora	discreta PS5	FGSC9962	Ivory coast	unknown	burnt plant material	NA	37247668	86265	137	4607	733	478112	49.971	96.5	8587	9.51	1	8.66	16	NA	NA
neudis6-1	Sordariaceae	Sordariaceae	Neurospora	discreta PS6	FGSC9959	Ivory coast	unknown	burnt plant material	NA	41059667	135622	86	7599	551	646024	48.161	96.9	8807	12.75	1	16.23	14	NA	NA
neudis7-1	Sordariaceae	Sordariaceae	Neurospora	discreta PS7	FGSC9941	USA	unknown	burnt plant material	NA	42713801	54291	232	13893	1398	292172	47.686	96.2	8896	18.43	1	19.46	15	NA	NA
neudis8-1	Sordariaceae	Sordariaceae	Neurospora	discreta PS8	FGSC9971	Congo	unknown	burnt plant material	NA	43021844	115075	115	4725	682	466488	47.197	97.1	8838	16.36	1	20.08	16	NA	NA
neudissp-1	Sordariaceae	Sordariaceae	Neurospora	discreta sp.	FGSC26659	USA	2013	forest soil	NA	48283943	112110	128	941	886	698905	44.767	96.9	8881	27.61	1	28.21	18	NA	NA
neudisss-1	Sordariaceae	Sordariaceae	Neurospora	discreta sensu stricto	FGSC9944	USA	unknown	unknown	NA	51269915	20781	617	45185	3952	285630	44.052	77.3	10752	29.89	1	29.57	15	NA	NA
neuhis-1	Sordariaceae	Sordariaceae	Neurospora	hispaniola	FGSC10403	Haiti	unknown	burned plant material	NA	40807401	4340205	4	23	23	6572866	47.920	98	10446	13.45	1	16.71	15	0	0
neuint-01	Sordariaceae	Sordariaceae	Neurospora	intermedia	FGSC2365	Hawaii	1972	burnt grass	global	41437638	109578	116	1566	680	495884	48.173	97.8	8865	11.84	1	16.49	17	NA	NA
neumet-1	Sordariaceae	Sordariaceae	Neurospora	metzenbergii	FGSC8853	Mexico	unknown	unburnt soil	NA	43176579	57213	235	3291	1350	273505	47.884	97.2	8875	20.59	1	20.47	16	NA	NA
neumid-01	Sordariaceae	Sordariaceae	Neurospora	sp.Midw	FGSC8238	USA	1990	agricultural riparian soil	NA	53131119	9008943	3	207	183	10346720	46.881	98.2	10679	19.93	1	23.21	34	3	6
neumon-01	Sordariaceae	Sordariaceae	Neurospora	sp.Mont	FGSC26605	USA	2013	coniferous forest soil	NA	57662837	693409	25	269	238	2488616	44.519	98.7	9903	32	1	34.02	31	NA	NA
neupan-1	Sordariaceae	Sordariaceae	Neurospora	pannonica	FGSC7221	Hungary	1990	grassland soil	NA	41672953	33804	377	2915	2698	156060	51.890	89.2	11891	9.57	1	1.77	117	NA	NA
neuper-1	Sordariaceae	Sordariaceae	Neurospora	perkinsii	FGSC8842	Congo	1985	burnt grass	NA	42659328	74666	173	2266	1047	327068	47.305	97.7	8828	15.77	1	19.12	14	NA	NA
neuret-01	Sordariaceae	Sordariaceae	Neurospora	retispora	FGSC26633	USA	2013	forest soil	NA	38307754	535266	19	213	199	2116602	51.716	98.3	9970	5.8	1	4.36	84	NA	NA
neusit-01	Sordariaceae	Sordariaceae	Neurospora	sitophila	W1434pb	Italy	unknown	unknown	clade_3	39058735	5522155	3	14	14	9531042	49.326	97.8	8739	12.15	1	12.11	14	0	0
neusit-45	Sordariaceae	Sordariaceae	Neurospora	sitophila	FGSC2684	USA	1973	unburnt food (walnut)	clade_1	38159651	74598	147	1371	920	950644	49.505	96.9	8771	10.18	1	10.81	14	NA	NA
neusit-57	Sordariaceae	Sordariaceae	Neurospora	sitophila	FGSC2493	Malaya	1969	burnt grass	clade_2	38881544	66516	177	1747	1087	351117	49.389	97.2	8814	12.45	1	12.23	14	NA	NA
neusub-1	Sordariaceae	Sordariaceae	Neurospora	sublineolata	FGSC5508	Japan	unknown	soil	NA	35701420	85345	115	2917	2145	619733	52.622	91.2	9763	3.16	0	2	19	NA	NA
neuter-1	Sordariaceae	Sordariaceae	Neurospora	terricola	FGSC1889	unknown	1961	temperate deciduous forest soil	NA	42004691	54719	233	4655	3778	228174	50.356	95	10498	8.17	1	10.09	74	NA	NA
neutre-01	Sordariaceae	Sordariaceae	Neurospora	tetrasperma	FGSC2509	Hawai	1972	burnt grass	L6	39146357	5681182	3	81	81	9915204	49.415	95.7	10380	7.44	1	10.87	18	0	0
neutre-02	Sordariaceae	Sordariaceae	Neurospora	tetrasperma	FGSC9033	USA	unknown	burnt cane	L1	37274071	608669	19	297	297	1738871	50.712	97.3	8813	4.92	1	7.12	16	NA	NA
neutre-22	Sordariaceae	Sordariaceae	Neurospora	tetrasperma	FGSC10717	UK	unknown	unknown	L10	37919340	232936	51	584	320	873465	49.919	97.5	8774	6.6	1	9.39	13	NA	NA
neutre-31	Sordariaceae	Sordariaceae	Neurospora	tetrasperma	FGSC7585	Mexico	unknown	unknown	L4	36733358	105107	106	1155	1155	488352	50.673	96.3	8980	4.71	1	6.04	19	NA	NA
neutre-53	Sordariaceae	Sordariaceae	Neurospora	tetrasperma	FGSC10741C2	New Zealand	unknown	burnt plant material	L5	39111687	254646	51	668	380	778194	49.235	97.7	8758	7.17	1	12.23	16	NA	NA
neutre-69	Sordariaceae	Sordariaceae	Neurospora	tetrasperma	FGSC2502	USA	1972	burnt vegetation	L7	38577712	142464	85	1166	741	591290	49.711	97.4	8886	7.75	1	10.5	17	NA	NA
neutre-77	Sordariaceae	Sordariaceae	Neurospora	tetrasperma	FGSC9036	USA	unknown	unknown	L8	38155823	141512	88	1374	833	677699	50.210	97.2	8922	6.91	1	8.79	23	NA	NA
neutre-92	Sordariaceae	Sordariaceae	Neurospora	tetrasperma	FGSC10751	Liberia	1957	unknown	L9	38091900	1140656	12	242	242	2403146	50.143	97.1	8824	5.64	1	9.34	16	0	0
neutro-01	Sordariaceae	Sordariaceae	Neurospora	tetraspora	CBS560.94	Canada	1990	coniferous duff in mixed forest	NA	43856413	4899046	4	23	23	8461638	48.732	97.8	11251	13.34	1	14.63	82	17	44
parapp-1	Chaetomiaceae	Chaetomiaceae	Parathielavia	appendiculata	CBS731.68	Wales	1968	dung of rabbit	NA	32737472	1687412	6	109	109	5062571	55.821	97.5	11942	4.94	0	0.14	51	5	13
parhyr-1	Chaetomiaceae	Chaetomiaceae	Parathielavia	hyrcaniae	CBS757.83	Israel	1983	dung of gazelle	NA	31183862	565649	13	251	251	2847081	57.722	97.6	11338	5.59	0	0.07	63	NA	NA
podans-001	Podosporaceae	Podosporaceae	Podospora	anserina	FGSC10383	unknown	unknown	unknown	Wageningen	35010595	4734292	3	7	7	8813524	52.171	98.1	10580	3.88	1	2.72	70	7	16
podapp-1	Bombardiaceae	Lasiosphaeriaceae	Podospora	appendiculata	CBS314.62	Netherlands	2016	dung of rabbit	NA	39954210	11237682	2	34	34	13347979	52	98.3	11955	2.44	0	0.01	118	17	37
podbac-1	Podosporaceae	Podosporaceae	Podospora	backusii	CBS540.89	Spain	1989	dung of rabbit	NA	40188346	2878263	6	37	37	5306650	49.163	96.5	12368	10.14	1	10.24	77	3	6
podbel-1	Podosporaceae	Podosporaceae	Podospora	bellae-mahoneyi	CBS112042	Australia	2001	wallaroo (?) dung	NA	34540771	89103	109	3432	808	511406	51.9	94.9	9988	4.97	0	0.03	63	NA	NA
podbul-1	Podosporaceae	Podosporaceae	Podospora	bulbillosa	DJ3	USA	unknown	alkaline laundry sump	NA	39735607	5200023	3	20	20	9228791	49.589	96.5	12786	7.63	1	3.1	120	16	33
podcom-1	Podosporaceae	Podosporaceae	Podospora	comata	T mat+	unknown	unknown	unknown	NA	34385490	4662433	3	8	8	8726108	52.417	98.8	11565	2.76	1	1.13	69	5	10
podcur-1	Schizotheciaceae	Lasiosphaeriaceae	Podospora	curvicolla	TEP21a	USA	2014	dung of Tule Elk (Cervus canadensis nannodes)	NA	36697324	78739	125	938	938	550022	51.2	96.8	13428	3.03	0	0.36	119	NA	NA
poddid-1	Lasiosphaeriaceae	Lasiosphaeriaceae	Podospora	didyma	CBS232.78	Canada	1977	dung of rabbit	NA	48328886	4670901	4	31	31	8692941	48.2	97.9	14870	4.51	0	0.03	136	14	36
podpse-1	Podosporaceae	Podosporaceae	Podospora	pseudocomata	CBS415-72	Pakistan	1972	soil	NA	34427005	41289	263	6041	1728	212186	52.575	94	10504	3.74	0	0.61	64	NA	NA
podset-1	Podosporaceae	Podosporaceae	Podospora	setosa	CBS118391	New Zealand	1988	sheep or goat dung	NA	36171319	34211	305	10262	2084	205126	54	92	10442	17.15	1	25.82	53	NA	NA
schves-1	Schizotheciaceae	Lasiosphaeriaceae	Schizothecium	vesticola	SMH 3187-1	USA	1997	dung of deer (lifezone; temperate)	NA	35941384	5190215	3	9	9	7083272	57.949	95.9	12641	4.27	0	1.19	91	7	15
sorbre-1	Sordariaceae	Sordariaceae	Sordaria	brevicollis	FGSC1904	USA	1961	dung of zebra	NA	53085477	3528139	6	29	29	5994707	43.749	98	10927	22.52	1	27.49	28	4	10
sormac-1	Sordariaceae	Sordariaceae	Sordaria	macrospora	k-hell	unknown	unknown	crosses from wild-type strain S48977 (coprophilous)	NA	38863382	180899	65	584	584	664488	51.969	95.8	9776	4.9	1	0.45	62	NA	NA
stalon-1	Chaetomiaceae	Chaetomiaceae	Staphylotrichum	longicolleum	CBS 103.79	USA	1979	dung of pine vole	NA	35887691	53978	195	10611	1594	347415	60.157	96.3	10860	6.02	0	0.67	99	NA	NA
thehet-1	Chaetomiaceae	Chaetomiaceae	Thermothelomyces	heterothallica	CBS202.75	Germany	1975	garden soil	NA	35441645	1080014	11	87	87	3611335	53.020	97.2	9222	22.37	1	19.77	11	0	0
theter-1	Chaetomiaceae	Chaetomiaceae	Thermothielavioides	terrestris	NRRL8126	unknown	unknown	soil	NA	36912256	9477512	2	6	6	10101509	54.709	95.5	9813	21.76	1	19.07	26	0	0
thethe-1	Chaetomiaceae	Chaetomiaceae	Thermothelomyces	thermophila	ATCC42464	unknown	1974	paper compost	NA	38744216	5062665	3	7	7	10931058	51.455	95.5	9110	29.08	1	25.37	13	0	0
triant-1	Chaetomiaceae	Chaetomiaceae	Trichocladium	antarcticum	CBS123565	Antarctica	1996	Usnea cf. aurantio-atra (lichen)	NA	40662258	1450561	9	153	153	3904472	52.969	96.1	9204	41.64	1	40.96	10	0	0
