## Supplementary material for "Systematic exploration of domain assortments in NOD-like receptors uncovers two types of NACHT domains in *Sordariales* fungi": Table S5

### Sheet: S5
Table S5. Results of Phylogenetic Generalised Least Squares (PGLS) analysis of the relationship between the number of NLR genes or NLR clusters, and several genome statistics. For each analysis, we provide the lambda value alone and in relationship with the number of NLR genes or clusters. We also provide the strength of the effect of the index on the number of NLR genes or clusters (slope PGLS),…
Number of NLR genes
Statistics (x)	lambda (x ~ 1)	lambda (Number of NLRs ~ x)	slope PGLS	Adjusted R²	p-value
Number of Contigs	0	1	-6.6758e-05	0.007887	0.2035
Number of Contigs ≥ 500bp	0.019	1	-0.00048927	-0.006521	0.4926
L50	0	1	-0.0033891	-0.00545	0.4561
Largest Contig	0.33	1	3.445e-05	-0.0123	0.8995
Total Length /1000	0.992	1	-0.00071097	0.01801	0.1188
GC (%)	0.998	1	2.5305	0.05611	0.01818
N50	0.449	1	4.8937e-08	-0.01234	0.9114
Number of N for 100kb	0.947	1	-0.0030576	0.008592	0.1958
Score Busco (%)	0	1	0.13325	0.003549	0.2597
Repeat Content (%)	0.998	1	-0.72561	0.05592	0.01835
RIP Affected Area (%)	0.299	1	-0.93641	0.1225	0.0007431
Number of NLR clusters
Statistics (x)	lambda (x ~ 1)	lambda (Number of Clusters ~ x)	slope PGLS	Adjusted R²	p-value
Number of NLRs	1	0	0.13485	0.8556	2.2e-16
Number of Contigs	0	1	-0.0046639	-0.01552	0.5068
Number of Contigs ≥ 500bp	0.019	1	-0.0042048	-0.01824	0.5551
L50	0	1	-0.0063798	-0.02852	0.9655
Largest Contig	0.33	1	2.2473e-09	-0.02857	0.9888
Total Length /1000	0.992	0.445	0.00032228	0.04835	0.1015
GC (%)	0.998	1	0.24163	-0.01925	0.5753
N50	0.449	1	-2.9167e-08	-0.02814	0.9039
Number of N for 100kb	0.947	1	-7.8119e-05	-0.02821	0.9123
Score Busco (%)	0	0.538	2.01099	0.1175	0.02152
Repeat Content (%)	0.998	1	-0.1612	0.03082	0.152
RIP Affected Area (%)	0.299	0.538	-0.26514	0.1425	0.01223
				p-value < 0.05
				p-value < 0.01
