## Supplementary material for "Systematic exploration of domain assortments in NOD-like receptors uncovers two types of NACHT domains in *Sordariales* fungi": Table S6

### Sheet: S6
Table S6. Thirteen head-to-head paired NLRs identified in Sordariales. The names and the functional annotations are provided.
head-to-head pair	gene 1	N-term gene 1	NB gene 1	C-term gene 1	non-canonical domain gene 1	gene 2	N-term gene 2	NB gene 2	C-term gene 2	non-canonical domain gene 2
pair 1	achstr-1_g5793	-	NB-ARC	TPR	-	achstr-1_g5794	Patatin	NB-ARC	TPR	-
pair 2	apoper-1_g2946+apoper-1_g2945	-	NB-ARC	-	-	apoper-1_g2947	HeLo-like	T-NACHT	WD40	-
pair 3	apoper-1_g12163+apoper-1_g12164	-	NB-ARC	TPR	-	apoper-1_g12165	-	T-NACHT	Ank	-
pair 4	cercau-1_g7479	HET	NB-ARC	TPR	-	cercau-1_g7480	HeLo-like	T-NACHT	-	-
pair 5	chafim-1_g187	Goodbye-like	T-NACHT	Ank	Lipocalin_5	chafim-1_g188+chafim-1_g189	PNP_UDP_1	T-NACHT	Ank	-
pair 6	lashis-1_g1817	HeLo-like	T-NACHT	WD40	-	lashis-1_g1818	sesB-like	N-NACHT	HEAT	-
pair 7	lasovi-1_g4828	Goodbye-like	T-NACHT	Ank	-	lasovi-1_g4829	sesB-like	T-NACHT	Ank	-
pair 8	parapp-1_g10999	sesB-like	NB-ARC	TPR	-	parapp-1_g11000	PNP_UDP_1	NB-ARC	TPR	-
pair 9	podapp-1_g11844	HeLo-like	NB-ARC	TPR	-	podapp-1_g11847+podapp-1_g11846+podapp-1_g11845	sesB-like	NB-ARC	TPR	-
pair 10	podapp-1_g1293	HeLo-like	NB-ARC	TPR	-	podapp-1_g1294+podapp-1_g1295	-	NB-ARC	TPR	-
pair 11	podbul-1_g12785	sesB-like	T-NACHT	Ank	-	podbul-1_g12786	sesB-like	T-NACHT	-	-
pair 12	schves-1_g11584	amyloid	NB-ARC	TPR	-	schves-1_g11586	amyloid	NB-ARC	TPR	-
pair 13	sorbre-1_g1800	Patatin	NB-ARC	TPR	-	sorbre-1_g1801	Patatin	NB-ARC	TPR	-
