## Supplementary material for "Systematic exploration of domain assortments in NOD-like receptors uncovers two types of NACHT domains in *Sordariales* fungi": Table S7

### Sheet: S7
Table S7. Genomes representative of the whole fungal kingdom (Sordariales excluded) used for identifying the phylogenetic distribution of N-NACHT NLRs in fungi. The taxonomic affiliation of each genome is provided.
Division	Sub-division	Class	Order	Genus	Species	Strain	Genome
Rozellomycota				Paramicrosporidium	saccamoebae	KSL3	KSL3_v6
Rozellomycota				Rozella	allomycis	CSF55	Rozal_SC1
Blastocladiomycota		Blastocladiomycetes	Blastocladiales	Blastocladiella	emersonii	ATCC 22665	blem_2022
Blastocladiomycota		Blastocladiomycetes	Blastocladiales	Catenaria	anguillulae	PL 171	Catan2
Blastocladiomycota		Physodermatomycetes	Physodermatales	Paraphysoderma	sedebokerense	JEL821	Parsed1
Chytridiomycota		Neocallimastigomycetes	Neocallimastigales	Neocallimastix	sp.	sp3	ASM1694683v1
Chytridiomycota		Monoblepharidomycetes	Monoblepharidales	Hyaloraphidium	curvatum	SAG235-1	Hyacur1
Chytridiomycota		Monoblepharidomycetes	Monoblepharidales	Gonapodya	prolifera	JEL478	Ganpr1
Chytridiomycota		Chytridiomycetes	Caulochytriales	Caulochytrium	protostelioides	ATCC 52028	Caupr1
Chytridiomycota		Chytridiomycetes	Cladochytriales	Cladochytrium	replicatum	JEL 714	Clarep1_1
Chytridiomycota		Chytridiomycetes	Polychytriales	Polychytrium	aggregatum	JEL 109	Polagg1_1
Chytridiomycota		Chytridiomycetes	Synchytriales	Synchytrium	microbalum	JEL517	ASM653598v1
Chytridiomycota		Chytridiomycetes	Chytridiales	Phlyctochytrium	arcticum	BR59	Triarc1
Chytridiomycota		Chytridiomycetes	Rhizophydiales	Gorgonomyces	haynaldii	MP57	Gorhay1
Chytridiomycota		Chytridiomycetes	Spizellomycetales	Powellomyces	hirtus	BR81	Powhir1
Olpidiomycota		Olpidiomycetes	Olpidiales	Olpidium	bornovanus	S191	Olpbor1
Zoopagomycota		Zoopagomycetes	Zoopagales	Syncephalis	plumigaleata	NRRL S24	Synplu1
Zoopagomycota		Basidiobolomycetes	Basidiobolales	Basidiobolus	meristosporus	CBS 931.73	Basme2finSC
Zoopagomycota		Entomophthoromycetes	Entomophthorales	Neoconidiobolus	thromboides	FSU 785	Conth1
Zoopagomycota		Dimargaritomycetes	Dimargaritales	Dimargaris	cristalligena	RSA 468	DimcrSC1
Zoopagomycota		Kickxellomycetes	Kickxellales	Coemansia	spiralis	RSA 1278	Coespi1
Zoopagomycota		Harpellomycetes	Harpellales	Smittium	simulii	SWE-8-4	ASM308673v1
Mucoromycota		Mortierellomycetes	Mortierellales	Entomortierella	parvispora	E1425	Epvsp_1.0
Mucoromycota		Endogonomycetes	Endogonales	Bifiguratus	adelaidae	AZ0501	ASM226119v1
Mucoromycota		Mucoromycetes	Mucorales	Mucor	lusitanicus	MU402	Muccir1_3
Mucoromycota		Umbelopsidomycetes	Umbelopsidales	Umbelopsis	isabellina	WA0000067209	ASM1675890v1
Mucoromycota		Glomeromycetes	Paraglomerales	Paraglomus	brasilianum	BR232B	Paraglomus_brasilianum_BR232B
Mucoromycota		Glomeromycetes	Archaeosporales	Geosiphon	pyriformis	uo1	ASM1674801v1
Mucoromycota		Glomeromycetes	Diversisporales	Diversispora	epigaea	IT 104	Glomus_Soap2_v3.1.nr.fa
Mucoromycota		Glomeromycetes	Glomerales	Rhizophagus	irragularis	CHC2	CHRIC2
Basidiomycota	Pucciniomycotina	Micxiomycetes	Mixiales	Mixia	osmundae	IAM 14324	Mixia osmundae v1.0
Basidiomycota	Pucciniomycotina	Atractiellomycetes	Atractiellales	Atractiella	rhizophila	PMI 95	Atrsp2
Basidiomycota	Pucciniomycotina	Pucciniomycetes	Pucciniales	Puccinia	striiformis f. sp. tritici	134E16A+17+33+	Pst134E16_v1_alt
Basidiomycota	Pucciniomycotina	Microbotryomycetes	Sporidiobolales	Rhodotorula	toruloides	NBRC 0880	ASM98887v2
Basidiomycota	Pucciniomycotina	Microbotryomycetes	Microbotryales	Microbotryum	intermedium	Mint1	Microbotrium Intermedium Assembly
Basidiomycota	Pucciniomycotina	Microbotryomycetes	Leucosporidiales	Leucosporidium	creatinivorum	62-1032	Leucr1
Basidiomycota	Ustilaginomycotina	Malasseziomycetes	Malasseziales	Malassezia	furfur	CBS 14141	ASM2351003v1
Basidiomycota	Ustilaginomycotina	Exobasidiomycetes	Entylomatales	Tilletiopsis	washingtonensis	MCA 4186	Tilwa1
Basidiomycota	Ustilaginomycotina	Exobasidiomycetes	Exobasidiales	Exobasidium	rhododendri	CBS101457	ASM2621074v1
Basidiomycota	Ustilaginomycotina	Exobasidiomycetes	Georgefischeriales	Tilletiara	anomala	UBC 951	Tilletiaria anomala UBC 951 v1.0
Basidiomycota	Ustilaginomycotina	Exobasidiomycetes	Ceraceosorales	Ceraceosorus	guamensis	MCA 4658	Cersp1
Basidiomycota	Ustilaginomycotina	Ustilaginomycetes	Violaceomycetales	Violaceomyces	palustris	SA 807	Ustsp1
Basidiomycota	Ustilaginomycotina	Ustilaginomycetes	Ustilaginales	Ustilago	hordei	Uh805	ASM2274917v1
Basidiomycota	Ustilaginomycotina	Exobasidiomycetes	Microstromatales	Jaminaea	rosea	MCA 5214	Jamsp1
Basidiomycota	Ustilaginomycotina	Exobasidiomycetes	Tilletiales	Tilletia	controversa	OR	OR_assembly
Basidiomycota		Wallemiomycetes	Wallemiomycetales	Wallemia	ichthyophaga	EXF-6067	ASM491830v1
Basidiomycota	Agaricomycotina	Tremellomycetes	Filobasidiales	Naganishia	liquefaciens	N6	N_liquefaciens_N6_1.0
Basidiomycota	Agaricomycotina	Tremellomycetes	Tremellales	Cyptococcus	neoformans	VNII	ASM2283299v1
Basidiomycota	Agaricomycotina	Tremellomycetes	Trichosporonales	Cutaneotrichosporon	oleaginosum	ATCC 20508	ASM806530v1
Basidiomycota	Agaricomycotina	Dacrymycetes	Dacrymycetales	Calocera	viscosa	TUFC12733	Calvi1
Basidiomycota	Agaricomycotina	Agaricomycetes	Cantharellales	Rhizoctonia	solani	AG-1 IA	ASM1690653v1
Basidiomycota	Agaricomycotina	Agaricomycetes	Sebacinales	Serendipita	indica	DSM 11827	Sindica_reseq
Basidiomycota	Agaricomycotina	Agaricomycetes	Auriculariales	Auriculariales	sp.	MPI-PUGE-AT-0066	Olipa1
Basidiomycota	Agaricomycotina	Agaricomycetes	Trechisporales	Sistotremastrum	niveocremeum	HHB9708	Sisni1
Basidiomycota	Agaricomycotina	Agaricomycetes	Phallales	Clathrus	columnatus	MO-923	Clacol_1.0
Basidiomycota	Agaricomycotina	Agaricomycetes	Hysterangiales	Hysterangium	stoloniferum	HS.BST	Hyssto1
Basidiomycota	Agaricomycotina	Agaricomycetes	Geastrales	Sphaerobolus	stellatus	SS14	Sphst1
Basidiomycota	Agaricomycotina	Agaricomycetes	Gomphales	Ramaria	rubella	UT-36052-T	Ramac1
Basidiomycota	Agaricomycotina	Agaricomycetes	Hymenochaetales	Pyrrhoderma	noxium	FFPRI411160	ASM228747v2
Basidiomycota	Agaricomycotina	Agaricomycetes	Russulales	Russula	ochroleuca	Prilba	Rusoch1
Basidiomycota	Agaricomycotina	Agaricomycetes	Thelephorales	Thelephora	terrestris	UH-Tt-Lm1	Theter1
Basidiomycota	Agaricomycotina	Agaricomycetes	Polyporales	Fomes	fomentarius	CIRM-BRFM 1821	Fomfom1
Basidiomycota	Agaricomycotina	Agaricomycetes	Corticiales	Punctularia	strigosozonata	HHB-11173 SS5	Punctularia strigosozonata v1.0
Basidiomycota	Agaricomycotina	Agaricomycetes	Gloeophyllales	Heliocybe	sulcata	OMC1185	helsul1
Basidiomycota	Agaricomycotina	Agaricomycetes	Jaapiales	Jaapia	argillacea	MUCL 33604	Jaaar1
Basidiomycota	Agaricomycotina	Agaricomycetes	Agaricales	Agaricus	bisporus var burnetti	H119_p4	ASM1487270v1
Basidiomycota	Agaricomycotina	Agaricomycetes	Boletales	Butyriboletus	roseaflavus	LA02	ASM1936459v1
Basidiomycota	Agaricomycotina	Agaricomycetes	Amylocorticiales	Plicaturopsis	crispa	FD-325 SS-3	Plicr1
Basidiomycota	Agaricomycotina	Agaricomycetes	Atheliales	Piloderma	croceum	F 1598	Piloderma croceum F 1598 v1.0
Ascomycota	Taphrinomycotina	Taphrinomycetes	Taphrinales	Protomyces	lactucae-debilis	12-1054	Prola1
Ascomycota	Taphrinomycotina	Neolectomycetes	Neolectales	Neolecta	irragularis	DAH-3	Neolirr1.0
Ascomycota	Taphrinomycotina	Schizosaccharomycetes	Schizosaccharomycetales	Schizosaccharomyces	pombe	972h-	ASM294v2
Ascomycota	Taphrinomycotina	Pneumocystomycetes	Pneumocystidales	Pneumocystis	wakefieldiae	2A	ASM1730175v1
Ascomycota	Saccharomycotina	Saccharomycetes	Saccharomycetales	Saccharomyces	cerevisiae	S288C	R64
Ascomycota	Pezizomycotina	Orbiliomycetes	Orbiliales	Orbilia	oligospora	TWF154	ASM476876v1
Ascomycota	Pezizomycotina	Pezizomycetes	Pezizales	Morchella	sextelata	SCLS	ASM2013738v1
Ascomycota	Pezizomycotina	Geoglossomycetes	Geoglossales	Trichoglossum	hirsutum	MO 302568/TS-e1930	ASM2602681v1
Ascomycota	Pezizomycotina	Candelariomycetes	Candelariales	Candelina	mexicana	AC779/DDE408	ASM2602380v1
Ascomycota	Pezizomycotina	Xylobotryomycetes	Xylobotryales	Cirrosporium	novae-zelandiae	CBS125236	ASM2602356v1
Ascomycota	Pezizomycotina	Xylonomycetes	Xylonomycetales	Xylona	heveae	TC161	Xylona heveae TC161 v1.0
Ascomycota	Pezizomycotina	Coniocybomycetes	Coniocybales	Sclerophora	amabilis	Spribille 43138/TS-e1925	ASM2602582v1
Ascomycota	Pezizomycotina	Lichinomycetes	Lichinales	Peltula	sp.	Spribille 41687/TS-e1936	ASM2605461v1
Ascomycota	Pezizomycotina	Eurotiomycetes	Onygenales	Histoplasma	capsulatum	WU24	ASM1731058v1
Ascomycota	Pezizomycotina	Eurotiomycetes	Eurotiales	Aspergillus	flavus	CA14	ASM1478422v2
Ascomycota	Pezizomycotina	Eurotiomycetes	Phaeomoniellales	Phaeomoniella	chlamydospora	UCRPC4	UCRPA7V1.0
Ascomycota	Pezizomycotina	Eurotiomycetes	Chaetothyriales	Exophiala	xenobiotica	CBS 118157	Exop_xeno_CBS118157_V1
Ascomycota	Pezizomycotina	Eurotiomycetes	Verrucariales	Endocarpon	pusillum	EPUS1.4	CSIRO_EPUS_1.4
Ascomycota	Pezizomycotina	Lecanoromycetes	Acarosporales	Caeruleum	heppii	JK 8506/TS-e1937	ASM2602383v1
Ascomycota	Pezizomycotina	Lecanoromycetes	Sarrameanales	Loxospora	ochrophaea	Spribille 41460	ASM2281417v1
Ascomycota	Pezizomycotina	Lecanoromycetes	Pertusariales	Agyrium	rufum	Spribille 39798	ASM2281433v1
Ascomycota	Pezizomycotina	Lecanoromycetes	Ostropales	Gomphillus	americanus	GTX0158_lecanoromycete	GTX0158_lecanoromycete
Ascomycota	Pezizomycotina	Lecanoromycetes	Trapeliales	Lambiella	insularis	Spribille 39820	ASM2281426v1
Ascomycota	Pezizomycotina	Lecanoromycetes	Rhizocarpales	Toensbergia	leucococca	T1904	ASM2281396v1
Ascomycota	Pezizomycotina	Lecanoromycetes	Umbilicariales	Lasallia	pustulata	A1-1	ASM863619v1
Ascomycota	Pezizomycotina	Lecanoromycetes	Peltigerales	Pseudocyphellaria	aurata	Werth ST10-01b	ASM2281412v1
Ascomycota	Pezizomycotina	Lecanoromycetes	Caliciales	Physcia	stellaris	C0375214F	ASM1890238v1
Ascomycota	Pezizomycotina	Lecanoromycetes	Teloschistales	Letrouitia	transgressa	LIQ93LETR	KEW_Ltra1
Ascomycota	Pezizomycotina	Lecanoromycetes	Lecanorales	Letharia	lupina	WasteWater1	Lelup_v1.1
Ascomycota	Pezizomycotina	Leotiomycetes	Leotiales	Claussenomyces	sp.	Spribille 43310/TS-e1940	ASM2602351v1
Ascomycota	Pezizomycotina	Leotiomycetes	Helotiales	Monilinia	vaccinii-corymbosi	RL-1	ASM1735788v1
Ascomycota	Pezizomycotina	Sordariomycetes	Xylariales	Truncatella	angustata	MPI-SDFR-AT-0073	Truan1
Ascomycota	Pezizomycotina	Sordariomycetes	Glomerellales	Colletotrichum	lupini	IMI 504893	ASM2327856v1
Ascomycota	Pezizomycotina	Sordariomycetes	Microascales	Parascedosporium	putredinis	NO1	NO1_Genome
Ascomycota	Pezizomycotina	Sordariomycetes	Hypocreales	Fusarium	oxysporum	Fo47	ASM1308505v1
Ascomycota	Pezizomycotina	Sordariomycetes	Togniniales	Phaeoacremonium	minimum	UCRPA7	UCRPA7V03
Ascomycota	Pezizomycotina	Sordariomycetes	Magnaporthales	Pyricularia	oryzae	70-15	MG8
Ascomycota	Pezizomycotina	Sordariomycetes	Ophiostomatales	Sporothrix	schenkii	ATCC 58251	Spor_sche_ATCC58251_V1
Ascomycota	Pezizomycotina	Sordariomycetes	Coniochaetales	Coniochaeta	sp.	PMI_546	ConPMI546
Ascomycota	Pezizomycotina	Sordariomycetes	Chaetosphaeriales	Thozetella	sp.	PMI_491	ThoPMI491_1
Ascomycota	Pezizomycotina	Arthoniomycetes	Arthoniales	Alyxoria	varia	Spribille s.n. 20.09.2020/TS-e1968	ASM2605467v1
Ascomycota	Pezizomycotina	Dothideomycetes	Trypetheliales	Bathelium	mastoideum	Aptroot 80729/TS-e1944	ASM2602387v1
Ascomycota	Pezizomycotina	Dothideomycetes	Capnodiales	Polychaeton	citri	CBS 116435	Polci1
Ascomycota	Pezizomycotina	Dothideomycetes	Dothideales	Aureobasidium	pullulans	AWRI4231	AWRI4231
Ascomycota	Pezizomycotina	Dothideomycetes	Myriangiales	Myriangium	duraiaei	CBS 260.36	Myrdu1
Ascomycota	Pezizomycotina	Dothideomycetes	Venturiales	Venturia	effusa	albino	ASM773564v1
Ascomycota	Pezizomycotina	Dothideomycetes	Phaeotrichales	Trichodelitschia	bisporula	CBS 262.69	Tribi1
Ascomycota	Pezizomycotina	Dothideomycetes	Microthyriales	Microthyrium	microscopicum	CBS 115976	Micmi1
Ascomycota	Pezizomycotina	Dothideomycetes	Patellariales	Patellaria	atrata	CBS 101060	Patat1
Ascomycota	Pezizomycotina	Dothideomycetes	Botryosphaeriales	Botryosphaeria	dothidea	sdau11-99	ASM1150312v2
Ascomycota	Pezizomycotina	Dothideomycetes	Acrospermales	Pseudovirgaria	hyperparasitica	CBS 121739	Psehy1
Ascomycota	Pezizomycotina	Dothideomycetes	Pleosporales	Pyrenophora	teres f. teres	W1-1	PTTW11
Ascomycota	Pezizomycotina	Dothideomycetes	Mytilinidiales	Lophium	mytilinum	CBS 269.34	Lopmy1
