## Supplementary material for "Systematic exploration of domain assortments in NOD-like receptors uncovers two types of NACHT domains in *Sordariales* fungi": Table S9

### Sheet: S9
Table S9. Distribution of NLR domain assortments in Sordariales.
N-terminal	NB	C-terminal	Number of NLRs
amyloid	N-NACHT	Ank	0
Goodbye-like	N-NACHT	Ank	0
HeLo-like	N-NACHT	Ank	0
HET-like	N-NACHT	Ank	0
missing	N-NACHT	Ank	1
mixed	N-NACHT	Ank	0
non-canonical	N-NACHT	Ank	0
Patatin	N-NACHT	Ank	0
PNP_UDP_1	N-NACHT	Ank	0
RelA_SpoT	N-NACHT	Ank	0
sesB-like	N-NACHT	Ank	0
undetermined	N-NACHT	Ank	0
amyloid	N-NACHT	HEAT	0
Goodbye-like	N-NACHT	HEAT	0
HeLo-like	N-NACHT	HEAT	0
HET-like	N-NACHT	HEAT	0
missing	N-NACHT	HEAT	6
mixed	N-NACHT	HEAT	0
non-canonical	N-NACHT	HEAT	1
Patatin	N-NACHT	HEAT	0
PNP_UDP_1	N-NACHT	HEAT	0
RelA_SpoT	N-NACHT	HEAT	0
sesB-like	N-NACHT	HEAT	41
undetermined	N-NACHT	HEAT	3
amyloid	N-NACHT	missing	0
Goodbye-like	N-NACHT	missing	0
HeLo-like	N-NACHT	missing	0
HET-like	N-NACHT	missing	0
missing	N-NACHT	missing	0
mixed	N-NACHT	missing	0
non-canonical	N-NACHT	missing	0
Patatin	N-NACHT	missing	0
PNP_UDP_1	N-NACHT	missing	0
RelA_SpoT	N-NACHT	missing	0
sesB-like	N-NACHT	missing	5
undetermined	N-NACHT	missing	0
amyloid	N-NACHT	mixed	0
Goodbye-like	N-NACHT	mixed	0
HeLo-like	N-NACHT	mixed	0
HET-like	N-NACHT	mixed	0
missing	N-NACHT	mixed	1
mixed	N-NACHT	mixed	0
non-canonical	N-NACHT	mixed	0
Patatin	N-NACHT	mixed	0
PNP_UDP_1	N-NACHT	mixed	0
RelA_SpoT	N-NACHT	mixed	0
sesB-like	N-NACHT	mixed	2
undetermined	N-NACHT	mixed	0
amyloid	N-NACHT	non-canonical	0
Goodbye-like	N-NACHT	non-canonical	0
HeLo-like	N-NACHT	non-canonical	0
HET-like	N-NACHT	non-canonical	0
missing	N-NACHT	non-canonical	1
mixed	N-NACHT	non-canonical	0
non-canonical	N-NACHT	non-canonical	1
Patatin	N-NACHT	non-canonical	0
PNP_UDP_1	N-NACHT	non-canonical	0
RelA_SpoT	N-NACHT	non-canonical	0
sesB-like	N-NACHT	non-canonical	3
undetermined	N-NACHT	non-canonical	0
amyloid	N-NACHT	TPR	0
Goodbye-like	N-NACHT	TPR	0
HeLo-like	N-NACHT	TPR	0
HET-like	N-NACHT	TPR	0
missing	N-NACHT	TPR	0
mixed	N-NACHT	TPR	0
non-canonical	N-NACHT	TPR	0
Patatin	N-NACHT	TPR	0
PNP_UDP_1	N-NACHT	TPR	0
RelA_SpoT	N-NACHT	TPR	0
sesB-like	N-NACHT	TPR	0
undetermined	N-NACHT	TPR	0
amyloid	N-NACHT	undetermined	0
Goodbye-like	N-NACHT	undetermined	0
HeLo-like	N-NACHT	undetermined	0
HET-like	N-NACHT	undetermined	0
missing	N-NACHT	undetermined	1
mixed	N-NACHT	undetermined	0
non-canonical	N-NACHT	undetermined	0
Patatin	N-NACHT	undetermined	0
PNP_UDP_1	N-NACHT	undetermined	0
RelA_SpoT	N-NACHT	undetermined	0
sesB-like	N-NACHT	undetermined	1
undetermined	N-NACHT	undetermined	2
amyloid	N-NACHT	WD40	0
Goodbye-like	N-NACHT	WD40	0
HeLo-like	N-NACHT	WD40	0
HET-like	N-NACHT	WD40	0
missing	N-NACHT	WD40	0
mixed	N-NACHT	WD40	0
non-canonical	N-NACHT	WD40	0
Patatin	N-NACHT	WD40	0
PNP_UDP_1	N-NACHT	WD40	0
RelA_SpoT	N-NACHT	WD40	0
sesB-like	N-NACHT	WD40	1
undetermined	N-NACHT	WD40	0
amyloid	NB-ARC	Ank	0
Goodbye-like	NB-ARC	Ank	0
HeLo-like	NB-ARC	Ank	1
HET-like	NB-ARC	Ank	0
missing	NB-ARC	Ank	0
mixed	NB-ARC	Ank	0
non-canonical	NB-ARC	Ank	0
Patatin	NB-ARC	Ank	2
PNP_UDP_1	NB-ARC	Ank	1
RelA_SpoT	NB-ARC	Ank	0
sesB-like	NB-ARC	Ank	1
undetermined	NB-ARC	Ank	0
amyloid	NB-ARC	HEAT	0
Goodbye-like	NB-ARC	HEAT	0
HeLo-like	NB-ARC	HEAT	0
HET-like	NB-ARC	HEAT	0
missing	NB-ARC	HEAT	0
mixed	NB-ARC	HEAT	0
non-canonical	NB-ARC	HEAT	0
Patatin	NB-ARC	HEAT	0
PNP_UDP_1	NB-ARC	HEAT	0
RelA_SpoT	NB-ARC	HEAT	0
sesB-like	NB-ARC	HEAT	0
undetermined	NB-ARC	HEAT	0
amyloid	NB-ARC	missing	0
Goodbye-like	NB-ARC	missing	0
HeLo-like	NB-ARC	missing	0
HET-like	NB-ARC	missing	0
missing	NB-ARC	missing	0
mixed	NB-ARC	missing	1
non-canonical	NB-ARC	missing	2
Patatin	NB-ARC	missing	3
PNP_UDP_1	NB-ARC	missing	11
RelA_SpoT	NB-ARC	missing	0
sesB-like	NB-ARC	missing	16
undetermined	NB-ARC	missing	4
amyloid	NB-ARC	mixed	0
Goodbye-like	NB-ARC	mixed	0
HeLo-like	NB-ARC	mixed	1
HET-like	NB-ARC	mixed	0
missing	NB-ARC	mixed	0
mixed	NB-ARC	mixed	0
non-canonical	NB-ARC	mixed	0
Patatin	NB-ARC	mixed	0
PNP_UDP_1	NB-ARC	mixed	0
RelA_SpoT	NB-ARC	mixed	0
sesB-like	NB-ARC	mixed	2
undetermined	NB-ARC	mixed	1
amyloid	NB-ARC	non-canonical	0
Goodbye-like	NB-ARC	non-canonical	0
HeLo-like	NB-ARC	non-canonical	0
HET-like	NB-ARC	non-canonical	0
missing	NB-ARC	non-canonical	2
mixed	NB-ARC	non-canonical	0
non-canonical	NB-ARC	non-canonical	1
Patatin	NB-ARC	non-canonical	0
PNP_UDP_1	NB-ARC	non-canonical	3
RelA_SpoT	NB-ARC	non-canonical	0
sesB-like	NB-ARC	non-canonical	2
undetermined	NB-ARC	non-canonical	1
amyloid	NB-ARC	TPR	68
Goodbye-like	NB-ARC	TPR	73
HeLo-like	NB-ARC	TPR	17
HET-like	NB-ARC	TPR	14
missing	NB-ARC	TPR	89
mixed	NB-ARC	TPR	7
non-canonical	NB-ARC	TPR	9
Patatin	NB-ARC	TPR	135
PNP_UDP_1	NB-ARC	TPR	102
RelA_SpoT	NB-ARC	TPR	3
sesB-like	NB-ARC	TPR	216
undetermined	NB-ARC	TPR	215
amyloid	NB-ARC	undetermined	10
Goodbye-like	NB-ARC	undetermined	4
HeLo-like	NB-ARC	undetermined	5
HET-like	NB-ARC	undetermined	1
missing	NB-ARC	undetermined	15
mixed	NB-ARC	undetermined	6
non-canonical	NB-ARC	undetermined	0
Patatin	NB-ARC	undetermined	6
PNP_UDP_1	NB-ARC	undetermined	20
RelA_SpoT	NB-ARC	undetermined	0
sesB-like	NB-ARC	undetermined	49
undetermined	NB-ARC	undetermined	31
amyloid	NB-ARC	WD40	0
Goodbye-like	NB-ARC	WD40	0
HeLo-like	NB-ARC	WD40	0
HET-like	NB-ARC	WD40	0
missing	NB-ARC	WD40	0
mixed	NB-ARC	WD40	0
non-canonical	NB-ARC	WD40	0
Patatin	NB-ARC	WD40	0
PNP_UDP_1	NB-ARC	WD40	0
RelA_SpoT	NB-ARC	WD40	0
sesB-like	NB-ARC	WD40	0
undetermined	NB-ARC	WD40	0
amyloid	T-NACHT	Ank	22
Goodbye-like	T-NACHT	Ank	315
HeLo-like	T-NACHT	Ank	201
HET-like	T-NACHT	Ank	4
missing	T-NACHT	Ank	102
mixed	T-NACHT	Ank	8
non-canonical	T-NACHT	Ank	5
Patatin	T-NACHT	Ank	1
PNP_UDP_1	T-NACHT	Ank	124
RelA_SpoT	T-NACHT	Ank	1
sesB-like	T-NACHT	Ank	285
undetermined	T-NACHT	Ank	155
amyloid	T-NACHT	HEAT	0
Goodbye-like	T-NACHT	HEAT	0
HeLo-like	T-NACHT	HEAT	0
HET-like	T-NACHT	HEAT	0
missing	T-NACHT	HEAT	0
mixed	T-NACHT	HEAT	0
non-canonical	T-NACHT	HEAT	0
Patatin	T-NACHT	HEAT	0
PNP_UDP_1	T-NACHT	HEAT	0
RelA_SpoT	T-NACHT	HEAT	0
sesB-like	T-NACHT	HEAT	0
undetermined	T-NACHT	HEAT	0
amyloid	T-NACHT	missing	0
Goodbye-like	T-NACHT	missing	40
HeLo-like	T-NACHT	missing	39
HET-like	T-NACHT	missing	15
missing	T-NACHT	missing	0
mixed	T-NACHT	missing	2
non-canonical	T-NACHT	missing	3
Patatin	T-NACHT	missing	0
PNP_UDP_1	T-NACHT	missing	14
RelA_SpoT	T-NACHT	missing	0
sesB-like	T-NACHT	missing	26
undetermined	T-NACHT	missing	12
amyloid	T-NACHT	mixed	2
Goodbye-like	T-NACHT	mixed	3
HeLo-like	T-NACHT	mixed	0
HET-like	T-NACHT	mixed	1
missing	T-NACHT	mixed	0
mixed	T-NACHT	mixed	0
non-canonical	T-NACHT	mixed	0
Patatin	T-NACHT	mixed	2
PNP_UDP_1	T-NACHT	mixed	0
RelA_SpoT	T-NACHT	mixed	0
sesB-like	T-NACHT	mixed	1
undetermined	T-NACHT	mixed	0
amyloid	T-NACHT	non-canonical	0
Goodbye-like	T-NACHT	non-canonical	40
HeLo-like	T-NACHT	non-canonical	41
HET-like	T-NACHT	non-canonical	0
missing	T-NACHT	non-canonical	7
mixed	T-NACHT	non-canonical	7
non-canonical	T-NACHT	non-canonical	0
Patatin	T-NACHT	non-canonical	0
PNP_UDP_1	T-NACHT	non-canonical	0
RelA_SpoT	T-NACHT	non-canonical	0
sesB-like	T-NACHT	non-canonical	7
undetermined	T-NACHT	non-canonical	7
amyloid	T-NACHT	TPR	0
Goodbye-like	T-NACHT	TPR	41
HeLo-like	T-NACHT	TPR	2
HET-like	T-NACHT	TPR	0
missing	T-NACHT	TPR	4
mixed	T-NACHT	TPR	1
non-canonical	T-NACHT	TPR	1
Patatin	T-NACHT	TPR	1
PNP_UDP_1	T-NACHT	TPR	4
RelA_SpoT	T-NACHT	TPR	0
sesB-like	T-NACHT	TPR	0
undetermined	T-NACHT	TPR	33
amyloid	T-NACHT	undetermined	5
Goodbye-like	T-NACHT	undetermined	160
HeLo-like	T-NACHT	undetermined	475
HET-like	T-NACHT	undetermined	13
missing	T-NACHT	undetermined	83
mixed	T-NACHT	undetermined	6
non-canonical	T-NACHT	undetermined	5
Patatin	T-NACHT	undetermined	3
PNP_UDP_1	T-NACHT	undetermined	18
RelA_SpoT	T-NACHT	undetermined	1
sesB-like	T-NACHT	undetermined	133
undetermined	T-NACHT	undetermined	139
amyloid	T-NACHT	WD40	39
Goodbye-like	T-NACHT	WD40	130
HeLo-like	T-NACHT	WD40	62
HET-like	T-NACHT	WD40	146
missing	T-NACHT	WD40	74
mixed	T-NACHT	WD40	2
non-canonical	T-NACHT	WD40	2
Patatin	T-NACHT	WD40	0
PNP_UDP_1	T-NACHT	WD40	10
RelA_SpoT	T-NACHT	WD40	12
sesB-like	T-NACHT	WD40	172
undetermined	T-NACHT	WD40	119
amyloid	undetermined	Ank	0
Goodbye-like	undetermined	Ank	0
HeLo-like	undetermined	Ank	0
HET-like	undetermined	Ank	0
missing	undetermined	Ank	0
mixed	undetermined	Ank	0
non-canonical	undetermined	Ank	0
Patatin	undetermined	Ank	0
PNP_UDP_1	undetermined	Ank	0
RelA_SpoT	undetermined	Ank	0
sesB-like	undetermined	Ank	0
undetermined	undetermined	Ank	2
amyloid	undetermined	HEAT	0
Goodbye-like	undetermined	HEAT	0
HeLo-like	undetermined	HEAT	0
HET-like	undetermined	HEAT	0
missing	undetermined	HEAT	0
mixed	undetermined	HEAT	0
non-canonical	undetermined	HEAT	0
Patatin	undetermined	HEAT	0
PNP_UDP_1	undetermined	HEAT	0
RelA_SpoT	undetermined	HEAT	0
sesB-like	undetermined	HEAT	0
undetermined	undetermined	HEAT	0
amyloid	undetermined	missing	0
Goodbye-like	undetermined	missing	0
HeLo-like	undetermined	missing	0
HET-like	undetermined	missing	0
missing	undetermined	missing	0
mixed	undetermined	missing	0
non-canonical	undetermined	missing	0
Patatin	undetermined	missing	0
PNP_UDP_1	undetermined	missing	0
RelA_SpoT	undetermined	missing	0
sesB-like	undetermined	missing	0
undetermined	undetermined	missing	0
amyloid	undetermined	mixed	0
Goodbye-like	undetermined	mixed	0
HeLo-like	undetermined	mixed	0
HET-like	undetermined	mixed	0
missing	undetermined	mixed	0
mixed	undetermined	mixed	0
non-canonical	undetermined	mixed	0
Patatin	undetermined	mixed	0
PNP_UDP_1	undetermined	mixed	0
RelA_SpoT	undetermined	mixed	0
sesB-like	undetermined	mixed	0
undetermined	undetermined	mixed	0
amyloid	undetermined	non-canonical	0
Goodbye-like	undetermined	non-canonical	0
HeLo-like	undetermined	non-canonical	0
HET-like	undetermined	non-canonical	0
missing	undetermined	non-canonical	0
mixed	undetermined	non-canonical	0
non-canonical	undetermined	non-canonical	0
Patatin	undetermined	non-canonical	0
PNP_UDP_1	undetermined	non-canonical	0
RelA_SpoT	undetermined	non-canonical	0
sesB-like	undetermined	non-canonical	0
undetermined	undetermined	non-canonical	0
amyloid	undetermined	TPR	0
Goodbye-like	undetermined	TPR	0
HeLo-like	undetermined	TPR	0
HET-like	undetermined	TPR	0
missing	undetermined	TPR	0
mixed	undetermined	TPR	0
non-canonical	undetermined	TPR	0
Patatin	undetermined	TPR	0
PNP_UDP_1	undetermined	TPR	0
RelA_SpoT	undetermined	TPR	0
sesB-like	undetermined	TPR	0
undetermined	undetermined	TPR	2
amyloid	undetermined	undetermined	0
Goodbye-like	undetermined	undetermined	0
HeLo-like	undetermined	undetermined	0
HET-like	undetermined	undetermined	0
missing	undetermined	undetermined	0
mixed	undetermined	undetermined	0
non-canonical	undetermined	undetermined	0
Patatin	undetermined	undetermined	0
PNP_UDP_1	undetermined	undetermined	0
RelA_SpoT	undetermined	undetermined	0
sesB-like	undetermined	undetermined	0
undetermined	undetermined	undetermined	1
amyloid	undetermined	WD40	0
Goodbye-like	undetermined	WD40	0
HeLo-like	undetermined	WD40	0
HET-like	undetermined	WD40	0
missing	undetermined	WD40	0
mixed	undetermined	WD40	0
non-canonical	undetermined	WD40	0
Patatin	undetermined	WD40	0
PNP_UDP_1	undetermined	WD40	0
RelA_SpoT	undetermined	WD40	0
sesB-like	undetermined	WD40	0
undetermined	undetermined	WD40	0
