## Supplementary material for "Systematic exploration of domain assortments in NOD-like receptors uncovers two types of NACHT domains in *Sordariales* fungi": Table S10

### Sheet: S10
Table S10. Integrated non-canonical domains identified in Sordariales NLRs and the corresponding number of NLRs in which they were found.
	Number of NLRs
zinc-finger	57
SPRY	46
Pkinase	12
tRNA_SAD	11
tRNA-synt_2c	9
PAS_3	9
MFS_1	5
Inv-AAD	5
HTH_15	4
ATPase	4
YcaO_C	4
CorA	4
Fructosamin_kin	4
DUF1652	4
HeH	4
UQ_con	3
Peptidase_S8	3
XPB_DRD	3
RPN7	3
DUF746	3
RVT_1	3
Aldo_ket_red	3
RNase_H	3
Asp_protease	2
adh_short	2
Mucin	2
APS_kinase	2
FRB_dom	2
Ribosomal_60s	2
ERAP1_C	2
SMC_ScpB	2
KAP_NTPase	2
vATP-synt_AC39	2
CPSase_L_D2	2
p450	2
KTI12	2
MIP-T3_C	2
Complex1_LYR_2	2
Perilipin_2	2
ERbeta_N	1
RTA1	1
TRM	1
HAD	1
She9_MDM33	1
DUF1707	1
YhhN	1
RNA_pol_3_Rpc31	1
MULE	1
A2M	1
DUF3435	1
DIT1_PvcA	1
NmrA	1
XPC-binding	1
Bacillus_HBL	1
DndB	1
DUF3439	1
DUF3419	1
Beta_protein	1
F-box	1
SAPS	1
TolA_bind_tri	1
EST1	1
Rab5-bind	1
BolA	1
IF2_N	1
Methyltransf_11	1
GHL5	1
DDHD	1
DUF4208	1
DinB_2	1
DUF3818	1
6PF2K	1
GMC_oxred_C	1
GMC_oxred_N	1
DUF2115	1
FAD-oxidase_C	1
FAD_binding_4	1
WAC_Acf1_DNA_bd	1
Orf78	1
Lipocalin_5	1
NPR3	1
DUF4502	1
Trypan_PARP	1
ETC_C1_NDUFA5	1
Zeta_toxin	1
PHD	1
Glutaredoxin	1
Myb_DNA-binding	1
DBP10CT	1
MSA-2c	1
Glyco_hydro_47	1
RNF111_N	1
hnRNP_Q_AcD	1
Retrotrans_gag	1
NEMO	1
RPA	1
Med3	1
SIR2	1
DUF3295	1
Metallophos	1
STPPase_N	1
Peptidase_A4	1
Septin	1
TIP49	1
DUF3258	1
Collagen	1
Ser_hydrolase	1
cobW	1
Ski2_N	1
DUF5129	1
Mlp	1
Torsin	1
DUF998	1
DUF3921	1
RNA_pol_I_TF	1
ERCC3_RAD25_C	1
ResIII	1
Helicase_C_3	1
TatD_DNase	1
Cu-oxidase	1
Cu-oxidase_3	1
Glyco_hydro_16	1
Glyoxalase	1
COesterase	1
DUF5666	1
PhoD_N	1
PhoD	1
LamB_YcsF	1
LysM	1
Vasculin	1
Hce2	1
SOR_SNZ	1
Chromate_transp	1
GCIP	1
Radical_SAM	1
Dehydrin	1
HPS3_N	1
Dynamin_M	1
Protoglobin	1
DUF3445	1
Med21	1
DUF87	1
DUF2145	1
Glyco_hydro_61	1
F-box_5	1
CdiI_N	1
HNH_2	1
BTAD	1
CPDase	1
SUIM_assoc	1
Abhydrolase_1	1
Alpha-amylase	1
Malt_amylase_C	1
CNOT1_TTP_bind	1
NA37	1
DUF5700	1
DUF3156	1
BLUF	1
RAI16-like	1
MOSC	1
DUF2637	1
Dynamitin	1
PanZ	1
DUF455	1
DHQS	1
DUF5569	1
adh_short_C2	1
EKR	1
ABC_tran_CTD	1
DDE_1	1
Utp14	1
DUF642	1
IFN-gamma	1
DAO	1
SNAP	1
RT_RNaseH	1
Integrase_H2C2	1
Fungal_trans	1
CFEM	1
RP-C_C	1
Exo_endo_phos_2	1
HNF-1_N	1
DUF1204	1
DUF5314	1
ATG16	1
