## Supplementary material for "Systematic exploration of domain assortments in NOD-like receptors uncovers two types of NACHT domains in *Sordariales* fungi": Table S12

### Sheet: S12
Table S12. Pfam-A domains retained to build Sordariales-specific HMM profiles and for NLR identification. These domains correspond to canonical NB and C-terminal domains of NLRs, or to domains that could be found as repeats in NLRs based on Dyrka et al. (2020).
Pfam-A annotation	Group	Category
NACHT	NACHT	NB
NB-ARC	NB-ARC	NB
AAA	AAA	NB
AAA-ATPase_like	AAA	NB
AAA_10	AAA	NB
AAA_11	AAA	NB
AAA_12	AAA	NB
AAA_13	AAA	NB
AAA_14	AAA	NB
AAA_15	AAA	NB
AAA_16	AAA	NB
AAA_17	AAA	NB
AAA_18	AAA	NB
AAA_19	AAA	NB
AAA_2	AAA	NB
AAA_21	AAA	NB
AAA_22	AAA	NB
AAA_23	AAA	NB
AAA_24	AAA	NB
AAA_25	AAA	NB
AAA_26	AAA	NB
AAA_27	AAA	NB
AAA_28	AAA	NB
AAA_29	AAA	NB
AAA_3	AAA	NB
AAA_30	AAA	NB
AAA_31	AAA	NB
AAA_32	AAA	NB
AAA_33	AAA	NB
AAA_34	AAA	NB
AAA_35	AAA	NB
AAA_5	AAA	NB
AAA_6	AAA	NB
AAA_7	AAA	NB
AAA_8	AAA	NB
AAA_9	AAA	NB
AAA_Prka	AAA	NB
ATAD4	AAA	NB
TIP49	AAA	NB
Ank	Ankyrin	C-term
Ank_2	Ankyrin	C-term
Ank_3	Ankyrin	C-term
Ank_4	Ankyrin	C-term
Ank_5	Ankyrin	C-term
KCNQC3-Ank-G_bd	Ankyrin	C-term
WD40	WD40	C-term
WD40_3	WD40	C-term
WD40_4	WD40	C-term
WD40_alt	WD40	C-term
WD40_like	WD40	C-term
ANAPC4_WD40	WD40	C-term
DCAF15_WD40	WD40	C-term
Ge1_WD40	WD40	C-term
PALB2_WD40	WD40	C-term
WD-3	WD40	C-term
WDCP	WD40	C-term
PD40	WD40	C-term
RAWUL	WD40	C-term
TFIID-NTD2	WD40	C-term
Utp13	WD40	C-term
Utp21	WD40	C-term
eIF2A	WD40	C-term
Coatomer_WDAD	WD40	C-term
TPR_1	TPR	C-term
TPR_10	TPR	C-term
TPR_11	TPR	C-term
TPR_12	TPR	C-term
TPR_14	TPR	C-term
TPR_15	TPR	C-term
TPR_16	TPR	C-term
TPR_17	TPR	C-term
TPR_18	TPR	C-term
TPR_19	TPR	C-term
TPR_2	TPR	C-term
TPR_20	TPR	C-term
TPR_21	TPR	C-term
TPR_3	TPR	C-term
TPR_4	TPR	C-term
TPR_5	TPR	C-term
TPR_6	TPR	C-term
TPR_7	TPR	C-term
TPR_8	TPR	C-term
TPR_9	TPR	C-term
Fis1_TPR_C	TPR	C-term
Fis1_TPR_N	TPR	C-term
PknG_TPR	TPR	C-term
SHNi-TPR	TPR	C-term
SRP_TPR_like	TPR	C-term
TPR_MLP1_2	TPR	C-term
HAT	TPR	C-term
PPP5	TPR	C-term
ANAPC5	TPR	C-term
ANAPC3	TPR	C-term
BRO1	TPR	C-term
DUF3856	TPR	C-term
HEAT	HEAT	C-term
HEAT_2	HEAT	C-term
HEAT_EZ	HEAT	C-term
HEAT_PBS	HEAT	C-term
CNOT1_HEAT	HEAT	C-term
CNOT1_HEAT_N	HEAT	C-term
Cohesin_HEAT	HEAT	C-term
TAF6_C	HEAT	C-term
Sel1	other	C-term
SNAP	other	C-term
Arm	other	C-term
Arm-DNA-bind_1	other	C-term
Arm-DNA-bind_2	other	C-term
Arm-DNA-bind_3	other	C-term
Arm-DNA-bind_4	other	C-term
Arm-DNA-bind_5	other	C-term
Arm_2	other	C-term
Arm_3	other	C-term
Arm_APC_u3	other	C-term
CTNNBL	other	C-term
BNR	other	C-term
BNR_2	other	C-term
BNR_3	other	C-term
BNR_4	other	C-term
BNR_6	other	C-term
PSII_BNR	other	C-term
Kelch_1	other	C-term
Kelch_2	other	C-term
Kelch_3	other	C-term
Kelch_4	other	C-term
Kelch_5	other	C-term
Kelch_6	other	C-term
BACK	other	C-term
LysM	other	C-term
OapA	other	C-term
MORN	other	C-term
MORN_2	other	C-term
PPR	other	C-term
PPR_1	other	C-term
PPR_2	other	C-term
PPR_3	other	C-term
PPR_long	other	C-term
MRP-S27	other	C-term
PQQ	other	C-term
PQQ_2	other	C-term
PQQ_3	other	C-term
Pentapeptide	other	C-term
Pentapeptide_2	other	C-term
Pentapeptide_3	other	C-term
Pentapeptide_4	other	C-term
Prenyltrans	other	C-term
PPTA	other	C-term
