## Supplementary material for "Systematic exploration of domain assortments in NOD-like receptors uncovers two types of NACHT domains in *Sordariales* fungi": Table S13

### Sheet: S13
Table S13. RNAseq data used for the manual correction of NLRs.
Genus	Species	Same strain as genome ?	Source	NCBI SRA	downloaded file name	study file name	other
Achaetomium	strumarium	yes	JGI	SRR6946370	11366.5.203167.ACCTCTG-ACAGAGG.filter-RNA.fastq.gz	arn_achstr.fastq.gz
Apodospora	peruviana	yes	JGI	SRR6949496	11366.6.203171.GCCATAA-GTTATGG.filter-RNA.fastq.gz	arn_apoper.fastq.gz
Bombardia	bombarda	yes	JGI	SRR6962984	11366.4.203163.TGTACCG-ACGGTAC.filter-RNA.fastq.gz	arn_bombom.fastq.gz
Cercophora	caudata	yes	JGI	SRR8846781	11366.5.203167.TGGATCA-GTGATCC.filter-RNA.fastq.gz	arn_cercau.fastq.gz
Cercophora	newfieldiana	yes	JGI	SRR6962923	11366.2.203155.GTCTAGG-ACCTAGA.filter-RNA.fastq.gz	arn_cernew.fastq.gz
Cercophora	scortea	yes	JGI	SRR6962915	11382.1.204414.AAGAGCC-TGGCTCT.filter-RNA.fastq.gz	arn_cersco.fastq.gz
Chaetomium	cochliodes	no	NCBI	SRR10037934	SRR10037934_1.fastq.gz	arn_chacoc_1.fastq.gz
Chaetomium	cochliodes	no	NCBI	SRR10037934	SRR10037934_2.fastq.gz	arn_chacoc_2.fastq.gz
Chaetomium	fimeti	yes	JGI	SRR7141615	11366.4.203163.GGATACC-TGGTATC.filter-RNA.fastq.gz	arn_chafim.fastq.gz
Chaetomium	thermophilum	yes	NCBI	SRR7502540	SRR7502540.fastq.gz	arn_chathe.fastq.gz
Eutypa	lata	no	NCBI	SRR4786040	SRR4786040_1.fastq.gz	arn_eutlat_1.fastq.gz	mix of vitis vinifera and eutypa lata
Eutypa	lata	no	NCBI	SRR4786040	SRR4786040_2.fastq.gz	arn_eutlat_2.fastq.gz	mix of vitis vinifera and eutypa lata
Lasiosphaeris	hirsuta	yes	JGI	SRR6962983	11366.3.203159.AGAAGCG-ACGCTTC.filter-RNA.fastq.gz	arn_lashir.fastq.gz
Lasiosphaeris	hispida	yes	JGI	SRR7495442	11366.6.203171.CTTGCTG-ACAGCAA.filter-RNA.fastq.gz	arn_lashis.fastq.gz
Lasiosphaeria	miniovina	yes	JGI	SRR7976378	11382.7.204462.ATGGTCC-TGGACCA.filter-RNA.fastq.gz	arn_lasmin.fastq.gz
Lasiosphaeria	ovina	yes	JGI	SRR6949520	11366.8.203179.CGAACTG-ACAGTTC.filter-RNA.fastq.gz	arn_lasovi.fastq.gz
Lollipopaia	minuta	yes	JGI	SRR5487522	8903.3.115168.CGATGT.anqrpt.fastq.gz	arn_lolmin.fastq.gz
Neurospora	africana	yes	NCBI	ERR229466	ERR229466.fastq.gz	arn_neuafr.fastq.gz
Neurospora	crassa	yes	NCBI	SRR5177529	SRR5177529_1.fastq.gz	arn_neucra_1.fastq.gz
Neurospora	crassa	yes	NCBI	SRR5177529	SRR5177529_2.fastq.gz	arn_neucra_2.fastq.gz
Neurospora	discreta PS4B	yes	NCBI	SRR1539773	SRR1539773.fastq.gz	arn_neudis.fastq.gz
Neurospora	hispaniola	yes	JGI	SRR6962987	11366.8.203179.AACGGTC-TGACCGT.filter-RNA.fastq.gz	arn_neuhis.fastq.gz
Neurospora	intermedia	no	NCBI	SRR7700952	SRR7700952_1.fastq.gz	arn_neuint15_1.fastq.gz
Neurospora	intermedia	no	NCBI	SRR7700952	SRR7700952_2.fastq.gz	arn_neuint15_2.fastq.gz
Neurospora	intermedia	no	NCBI	SRR7700950	SRR7700950_1.fastq.gz	arn_neuint18_1.fastq.gz
Neurospora	intermedia	no	NCBI	SRR7700950	SRR7700950_2.fastq.gz	arn_neuint18_2.fastq.gz
Neurospora	intermedia	no	NCBI	SRR7700932	SRR7700932_1.fastq.gz	arn_neuint25_1.fastq.gz
Neurospora	intermedia	no	NCBI	SRR7700932	SRR7700932_2.fastq.gz	arn_neuint25_2.fastq.gz
Neurospora	sitophila	yes	NCBI	SRR12455552	SRR12455552_1.fastq.gz	arn_neusit_1.fastq.gz
Neurospora	sitophila	yes	NCBI	SRR12455552	SRR12455552_2.fastq.gz	arn_neusit_2.fastq.gz
Neurospora	tetrasperma	yes	NCBI	SRR8198721	SRR8198721_1.fastq.gz	arn_neutre_1.fastq.gz
Neurospora	tetrasperma	yes	NCBI	SRR8198721	SRR8198721_2.fastq.gz	arn_neutre_2.fastq.gz
Neurospora	tetraspora	yes	JGI	SRR6949519	11366.8.203179.TAGTGAC-GGTCACT.filter-RNA.fastq.gz	arn_neutro.fastq.gz
Podospora	anserina	yes	NCBI	SRR10770723	SRR10770723_1.fastq.gz	arn_podans_1.fastq.gz
Podospora	anserina	yes	NCBI	SRR10770723	SRR10770723_2.fastq.gz	arn_podans_2.fastq.gz
Podospora	appendiculata	yes	JGI	SRR8239508	11366.7.203175.ATGCCTG-ACAGGCA.filter-RNA.fastq.gz	arn_podapp.fastq.gz
Podospora	backusii	yes	JGI	SRR6962910	12640.1.273140.TAACCGG-ACCGGTT.filter-RNA.fastq.gz	arn_podbac.fastq.gz
Podospora	comata	yes	NCBI	ERR2223676	ERR2223676_1.fastq.gz	arn_podcom_1.fastq.gz
Podospora	comata	yes	NCBI	ERR2223676	ERR2223676_2.fastq.gz	arn_podcom_2.fastq.gz
Podospora	didyma	yes	JGI	SRR6949495	11366.7.203175.GAAGTAC-GGTACTT.filter-RNA.fastq.gz	arn_poddid.fastq.gz
Schizothecium	vesticola	yes	JGI	SRR6962982	11366.6.203171.TATTCGC-GGCGAAT.filter-RNA.fastq.gz	arn_schves.fastq.gz
Sordaria	brevicollis	yes	JGI	SRR6949526	11382.7.204462.CACTGAC-TGTCAGT.filter-RNA.fastq.gz	arn_sorbre.fastq.gz
Sordaria	macrospora	no	NCBI	ERR5976731	ERR5976731_1.fastq.gz	arn_sormac_1.fastq.gz
Sordaria	macrospora	no	NCBI	ERR5976731	ERR5976731_2.fastq.gz	arn_sormac_2.fastq.gz
Thermothelomyces	heterothallica	yes	JGI	SRR5487449	8912.5.115340.TGACCA.anqrpt.fastq.gz	arn_thehet.fastq.gz
Thermothielavioides	terrestris	no	NCBI	SRR101408	SRR101408.fastq.gz	arn_theter.fastq.gz
Thermothelomyces	thermophila	yes	NCBI	SRR6666447	SRR6666447_1.fastq.gz	arn_thethe_1.fastq.gz
Thermothelomyces	thermophila	yes	NCBI	SRR6666447	SRR6666447_2.fastq.gz	arn_thethe_2.fastq.gz
