## Supplementary material for "Systematic exploration of domain assortments in NOD-like receptors uncovers two types of NACHT domains in *Sordariales* fungi": Table S14

### Sheet: S14
Table S14. Variation in the number of NLRs in the five largest orthogroups of NLRs, for each NLR orthology analysis (family x type of NB), as a function of the inflation parameter (I). The value for the inflation parameter retained in each NLR orthology analysis is highlighted.
Inflation parameter (I)	Number of NLRs in the five biggest orthogroups
	Chaetomiaceae		Lasiosphaeriaceae	lasio nb-arc	Podosporaceae		Sordariaceae
	T-NACHT	NB-ARC	T-NACHT	NB-ARC	T-NACHT	NB-ARC	T-NACHT	NB-ARC
0.5	954	316	1127	394	433	105	776	316
1	954	316	1127	394	433	105	776	316
1.5	709	316	597	315	143	101	655	314
2	581	312	408	274	112	79	447	293
2.5	467	292	391	216	105	77	417	291
3	388	282	369	202	71	64	402	291
3.5	384	280	330	199	65	58	383	287
4	380	250	315	194	60	57	376	274
4.5	376	240	304	177	60	56	354	270
5	377	216	292	161	56	53	345	236
5.5	335	214	286	158	52	49	343	212
6	325	210	284	155	52	48	342	214
6.5	329	207	281	152	52	48	343	211
7	329	204	276	151	53	48	340	207
7.5	326	204	274	149	53	48	340	195
8	309	189	272	147	53	42	340	195
8.5	307	189	271	146	53	41	340	195
9	305	186	270	143	53	41	338	182
9.5	305	181	269	143	53	41	335	183
10	305	179	264	143	53	41	333	183
