## Supplementary material for "Systematic exploration of domain assortments in NOD-like receptors uncovers two types of NACHT domains in *Sordariales* fungi": Table S15

### Sheet: S15
Table S15. Domains retained for the canonical N-terminal annotation of NLRs in Sordariales, with the category they belong to (HeLo-like, sesB-like, Goodbye-like, HET-like, PNP_UDP_1, RelA_SpoT, Patatin, or amyloid), and the model used to identify them (Wojciechowski et al. 2022, Pfam-A, or Sordariales-specific).
Domain	Category	Source
HeLo-like	HeLo-like	Wojciechowski
SesA	HeLo-like	Wojciechowski
HeLo	HeLo-like	Sordariales-specific
Helo_like_N	HeLo-like	Sordariales-specific
sesA	HeLo-like	Sordariales-specific
HeLo	HeLo-like	Pfam-A
Helo_like_N	HeLo-like	Pfam-A
sesA	HeLo-like	Pfam-A
sesB	sesB-like	Wojciechowski
DUF676	sesB-like	Sordariales-specific
DUF676	sesB-like	Pfam-A
Ses_B	sesB-like	Pfam-A
Goodbye	Goodbye-like	Wojciechowski
NAD1	Goodbye-like	Wojciechowski
Goodbye	Goodbye-like	Sordariales-specific
Goodbye	Goodbye-like	Pfam-A
het-s	HET-like	Wojciechowski
HET	HET-like	Sordariales-specific
HET-s_218-289	HET-like	Sordariales-specific
HET-s	HET-like	Sordariales-specific
HET	HET-like	Pfam-A
HET-s_218-289	HET-like	Pfam-A
HET-s	HET-like	Pfam-A
PNP_UDP_1	PNP_UDP_1	Sordariales-specific
PNP_UDP_1	PNP_UDP_1	Pfam-A
RelA_SpoT	RelA_SpoT	Sordariales-specific
RelA_SpoT	RelA_SpoT	Pfam-A
Patatin	Patatin	Sordariales-specific
Patatin	Patatin	Pfam-A
NACHT_sigma	amyloid	Sordariales-specific
NACHT_sigma	amyloid	Pfam-A
PP	amyloid	Wojciechowski
sigma	amyloid	Wojciechowski
srep12494-s2a.mafft.trimmed	amyloid	Wojciechowski
NANBNtm_015	amyloid	Wojciechowski
NANBNtm_020	amyloid	Wojciechowski
NANBNtm_023	amyloid	Wojciechowski
NANBNtm_028	amyloid	Wojciechowski
NANBNtm_035	amyloid	Wojciechowski
PF01048_010	amyloid	Wojciechowski
PF01048_013	amyloid	Wojciechowski
PF01048_015	amyloid	Wojciechowski
PF01048_022	amyloid	Wojciechowski
PF01048_024	amyloid	Wojciechowski
PF07819_017	amyloid	Wojciechowski
PF14479_001	amyloid	Wojciechowski
PF14479_003	amyloid	Wojciechowski
PF14479_004	amyloid	Wojciechowski
PF14479_009	amyloid	Wojciechowski
PF17100_010	amyloid	Wojciechowski
PF17107_001	amyloid	Wojciechowski
PF17107_005	amyloid	Wojciechowski
PF17111_004	amyloid	Wojciechowski
PF17111_005	amyloid	Wojciechowski
PF17111_006	amyloid	Wojciechowski
PF17111_008	amyloid	Wojciechowski
NLR05	amyloid	Wojciechowski
NLR07	amyloid	Wojciechowski
NLR08	amyloid	Wojciechowski
NLR12	amyloid	Wojciechowski
NLR13	amyloid	Wojciechowski
NLR17	amyloid	Wojciechowski
NLR19	amyloid	Wojciechowski
NLR20	amyloid	Wojciechowski
NLR22	amyloid	Wojciechowski
NLR28	amyloid	Wojciechowski
NLR29	amyloid	Wojciechowski
NLR32	amyloid	Wojciechowski
NLR34	amyloid	Wojciechowski
NLR39	amyloid	Wojciechowski
NLR40	amyloid	Wojciechowski
NLR44	amyloid	Wojciechowski
